# Predicting Immunogenic CD4+ T Cell Epitopes in Bacteria Using Antigen and Peptide Features

**DOI:** 10.1101/2024.10.25.620357

**Authors:** Daniel Marrama, Hannah Battey, Ehdieh Khaledian, Miriam Müller, Sudhasini Panda, Ricardo da Silva Antunes, Alessandro Sette, Cecilia S. Lindestam Arlehamn, Bjoern Peters

## Abstract

**Background:** T cell epitope prediction methods have been broadly utilized to facilitate epitope discovery in infectious agents and help design reagents, diagnostics, and vaccines. Current prediction methods are mainly focused on peptide presentation by MHC molecules, which is a necessary but not sufficient requirement for an epitope. For complex pathogens such as bacteria, it would be desirable to make such predictions more specific to limit the number of candidates that have to be experimentally tested.

**Objective:** To develop a machine learning-based prediction model that integrates both peptide-level and antigen-level features to improve the specificity of CD4+ T cell epitope predictions for bacteria.

**Methods:** We used a dataset of 20,216 peptides from *Mycobacterium tuberculosis* (Mtb), tested for T cell recognition in Mtb-infected participants, that led to the discovery of n = 144 peptide epitopes. For each peptide, we calculated six peptide-level features (e.g. MHC class II binding predictions and conservation scores) and six antigen-level features (e.g. including RNA expression levels and subcellular localization scores). Three machine learning algorithms—Random Forest, Gradient Boosting, and XGBoost—were trained using stratified, 5-fold cross-validation and combined into an ensemble model. Experimental validation was performed on *Streptococcus pneumoniae* peptides, using ex vivo IFNγ assays to confirm the predictive performance.

**Results:** The ensemble model achieved an ROC-AUC of 0.91 in predicting immunogenic peptides in the *Mycobacterium tuberculosis* (Mtb) dataset. Gene expression and conservation were identified as the most impactful features, followed by MHC class II binding predictions. When validated on an independent *Bordetella pertussis* dataset, the model demonstrated accurate predictive capability, especially for peptides with broad recognition in the participant cohort (ROC-AUC up to 0.82). Prospectively applying the model to *Streptococcus pneumoniae*, we synthesized peptides predicted by our ensemble model to be immunogenic or non-immunogenic. Ex vivo testing with PBMCs from healthy participants showed that peptides predicted to be immunogenic elicited significantly higher IFNγ responses than non-immunogenic peptides, validating the model.

**Conclusions:** Our machine learning approach, integrating both peptide and antigen features, effectively predicts immunogenic CD4+ T cell epitopes across different bacterial pathogens. This method enhances epitope selection efficiency, aiding vaccine development and immunological research by reducing the need for extensive experimental screening.
