## Supplementary material for "Predicting Immunogenic CD4+ T Cell Epitopes in Bacteria Using Antigen and Peptide Features": mtb-proteomes

Proteome Id	Organism	Organism Id	Protein count	BUSCO	CPD
UP000001584	Mycobacterium tuberculosis (strain ATCC 25618 / H37Rv)	83332	3996	C:99.1%[S:98.5%,D:0.5%],F:0.4%,M:0.5%,n:743	Standard
UP000001020	Mycobacterium tuberculosis (strain CDC 1551 / Oshkosh)	83331	4204	C:98.4%[S:98.0%,D:0.4%],F:0.4%,M:1.2%,n:743	Outlier (high value)
UP000001988	Mycobacterium tuberculosis (strain ATCC 25177 / H37Ra)	419947	3990	C:99.1%[S:98.5%,D:0.5%],F:0.3%,M:0.7%,n:743	Standard
UP000007568	Mycobacterium tuberculosis (strain ATCC 35801 / TMC 107 / Erdman)	652616	4222	C:92.2%[S:91.8%,D:0.4%],F:0.5%,M:7.3%,n:743	Outlier (high value)
UP000001419	Mycobacterium bovis (strain ATCC BAA-935 / AF2122/97)	233413	4088	C:99.3%[S:98.8%,D:0.5%],F:0.1%,M:0.5%,n:743	Close to standard (low value)
UP000041611	Mycobacterium tuberculosis	1773	4173	C:93.3%[S:92.9%,D:0.4%],F:2.8%,M:3.9%,n:743	Outlier (high value)
UP000045842	Mycobacterium tuberculosis	1773	4647	C:59.5%[S:59.2%,D:0.3%],F:11.4%,M:29.1%,n:743	Outlier (high value)
UP000046674	Mycobacterium tuberculosis	1773	4035	C:98.8%[S:98.5%,D:0.3%],F:0.0%,M:1.2%,n:743	Standard
UP000046947	Mycobacterium tuberculosis	1773	4687	C:54.6%[S:54.2%,D:0.4%],F:12.0%,M:33.4%,n:743	Outlier (high value)
UP000048289	Mycobacterium tuberculosis	1773	4759	C:59.0%[S:58.7%,D:0.3%],F:10.5%,M:30.6%,n:743	Outlier (high value)
UP000048600	Mycobacterium tuberculosis	1773	4751	C:64.3%[S:64.1%,D:0.3%],F:12.8%,M:22.9%,n:743	Outlier (high value)
UP000048948	Mycobacterium tuberculosis	1773	4929	C:67.3%[S:66.9%,D:0.4%],F:10.9%,M:21.8%,n:743	Outlier (high value)
UP000049023	Mycobacterium tuberculosis	1773	4953	C:65.7%[S:65.5%,D:0.1%],F:10.8%,M:23.6%,n:743	Outlier (high value)
UP000050164	Mycobacterium tuberculosis	1773	5243	C:60.0%[S:59.9%,D:0.1%],F:12.4%,M:27.6%,n:743	Outlier (high value)
UP000189452	Mycobacterium tuberculosis	1773	4052	C:99.1%[S:98.5%,D:0.5%],F:0.1%,M:0.8%,n:743	Standard
UP000236349	Mycobacterium tuberculosis	1773	4151	C:68.4%[S:67.8%,D:0.5%],F:6.1%,M:25.6%,n:743	Close to standard (high value)
UP000256319	Mycobacterium tuberculosis	1773	4242	C:99.2%[S:98.9%,D:0.3%],F:0.0%,M:0.8%,n:743	Outlier (high value)
UP000257078	Mycobacterium tuberculosis	1773	4808	C:99.2%[S:98.9%,D:0.3%],F:0.1%,M:0.7%,n:743	Outlier (high value)
UP000300237	Mycobacterium tuberculosis	1773	4020	C:96.6%[S:96.1%,D:0.5%],F:0.3%,M:3.1%,n:743	Standard
UP000038802	Mycobacterium tuberculosis	1773	5373	C:47.2%[S:47.0%,D:0.3%],F:11.4%,M:41.3%,n:743	Outlier (high value)
UP000039021	Mycobacterium tuberculosis	1773	5703	C:15.5%[S:15.5%,D:0.0%],F:12.0%,M:72.5%,n:743	Outlier (high value)
UP000039217	Mycobacterium tuberculosis	1773	4598	C:36.7%[S:36.6%,D:0.1%],F:14.3%,M:49.0%,n:743	Outlier (high value)
UP000044938	Mycobacterium tuberculosis	1773	5046	C:52.5%[S:52.4%,D:0.1%],F:12.7%,M:34.9%,n:743	Outlier (high value)
UP000046680	Mycobacterium tuberculosis	1773	4668	C:28.4%[S:28.1%,D:0.3%],F:13.7%,M:57.9%,n:743	Outlier (high value)
UP000013548	Mycobacterium tuberculosis CAS/NITR204	1310114	3927	C:61.6%[S:61.4%,D:0.3%],F:11.6%,M:26.8%,n:743	Close to standard (low value)
UP000241205	Mycobacterium tuberculosis variant pinnipedii	194542	4071	C:98.7%[S:98.3%,D:0.4%],F:0.0%,M:1.3%,n:743	Close to standard (high value)
UP000005088	Mycobacterium tuberculosis variant africanum K85	611304	4073	C:98.0%[S:97.4%,D:0.5%],F:1.2%,M:0.8%,n:743	Close to standard (high value)
UP000013563	Mycobacterium tuberculosis str. Haarlem/NITR202	1304279	3671	C:60.4%[S:60.3%,D:0.1%],F:10.5%,M:29.1%,n:743	Outlier (low value)
UP000025947	Mycobacterium [tuberculosis] TKK-01-0051	1324261	5608	C:99.3%[S:98.8%,D:0.5%],F:0.3%,M:0.4%,n:743	Close to standard (high value)
UP000001472	Mycobacterium bovis (strain BCG / Pasteur 1173P2)	410289	3891	C:99.2%[S:95.8%,D:3.4%],F:0.1%,M:0.7%,n:743	Close to standard (low value)
UP000028319	Mycobacterium sp. TKK-01-0059	1324269	5287	C:99.5%[S:98.7%,D:0.8%],F:0.1%,M:0.4%,n:743	Outlier (high value)
UP000617939	Mycobacterium canetti	78331	3906	C:99.3%[S:98.9%,D:0.4%],F:0.0%,M:0.7%,n:743	Close to standard (low value)
UP000012070	Mycobacterium orygis 112400015	1305739	4000	C:98.9%[S:98.4%,D:0.5%],F:0.0%,M:1.1%,n:743	Standard
